# Metabolic regulation of misfolded protein import into mitochondria

**DOI:** 10.1101/2023.03.29.534670

**Authors:** Yuhao Wang, Linhao Ruan, Jin Zhu, Xi Zhang, Alexander Chih-Chieh Chang, Alexis Tomaszewski, Rong Li

## Abstract

Mitochondria are the cellular energy hub and central target of metabolic regulation. Mitochondria also facilitate proteostasis through pathways such as the ‘mitochondria as guardian in cytosol’ (MAGIC) whereby cytosolic misfolded proteins (MPs) are imported into and degraded inside mitochondria. In this study, a genome-wide screen in yeast uncovered that Snf1, the yeast AMP-activated protein kinase (AMPK), inhibits the import of MPs into mitochondria while promoting mitochondrial biogenesis under glucose starvation. We show that this inhibition requires a downstream transcription factor regulating mitochondrial gene expression and is likely to be conferred through substrate competition and mitochondrial import channel selectivity. We further show that Snf1/AMPK activation protects mitochondrial fitness in yeast and human cells under stress induced by MPs such as those associated with neurodegenerative diseases.
