## Supplementary material for "Metabolic regulation of misfolded protein import into mitochondria": Table S2

### Sheet: Yeast strains and plasmids
Strain ID	Genotype	Source
BY4741	MATa his3Δ1; leu2Δ0; met15Δ0; ura3Δ0
RLY8616	GRX5-GFP11-His3MX6; trp1::PGPD-MTS-mCherry-GFP1-10-natMX6	Ruan, L. et al., 2017.
RLY8618	LSG1-GFP11-His3MX6; trp1::PGPD-MTS-mCherry-GFP1-10-natMX6	Ruan, L. et al., 2017.
RLY9798	LSG1-GFP11-His3MX6; trp1::PGPD-MTS-mCherry-GFP1-10-natMX6; Δsnf1::kanMX6	This study
RLY9799	LSG1-GFP11-His3MX6; trp1::PGPD-MTS-mCherry-GFP1-10-natMX6; Δltv1::kanMX6	This study
RLY9800	ura3Δ0::GEM-hphMX6; trp1::PGPD-GRX5-HA-GFP1-10-natMX6; HO::PGAL1-FlucSM-HA-GFP11-His3MX6; TOM70-mCherry-Ura3MX6	This study
RLY9801	ura3Δ0::GEM-hphMX6; trp1::PGPD-GRX5-HA-GFP1-10-natMX6; HO::PGAL1-FlucSM-HA-GFP11-His3MX6; TOM70-mCherry-Ura3MX6; Δreg1::Leu2	This study
RLY9802	trp1::PGPD-GRX5-HA-GFP1-10-natMX6; amp::GEM-PGAL1-FlucSM-HA-GFP11-kanMX6; TOM70-RFP-hphMX6	This study
RLY9803	trp1::PGPD-GRX5-HA-GFP1-10-natMX6; amp::GEM-PGAL1-FlucSM-HA-GFP11-kanMX6; TOM70-mCherry-Ura3MX6	This study
RLY9804	trp1::PGPD-GRX5-HA-GFP1-10-natMX6; amp::GEM-PGAL1-FlucWT-HA-GFP11-kanMX6; TOM70-mCherry-Ura3MX6	This study
RLY9805	trp1::PGPD-GRX5-HA-GFP1-10-natMX6; amp::GEM-PGAL1-FlucDM-HA-GFP11-kanMX6; TOM70-mCherry-Ura3MX6	This study
RLY9806	MIG1-GFP-His3MX6; PUS1-RFP-hphMX6	This study
RLY9807	MIG1-GFP-His3MX6; PUS1-RFP-hphMX6; Δreg1::Leu2	This study
RLY9808	ura3Δ0::PCUP1-PIM1-Ura3; GRX5-GFP1-10-natMX6; trp1::PGPD-mCherry-Fis1TM-hphMX6; amp::GEM-PGAL1-FlucSM-HA-GFP11-kanMX6	This study
RLY9809	ura3Δ0::PCUP1-pim1S974D-Ura3; GRX5-GFP1-10-natMX6; trp1::PGPD-mCherry-Fis1TM-hphMX6; amp::GEM-PGAL1-FlucSM-HA-GFP11-kanMX6	This study
RLY9810	trp1::PGPD-MTS-mCherry-natMX6; amp::GEM-PGAL1-FlucSM-HA-GFP11-kanMX6	This study
RLY9811	trp1::PGPD-MTS-mCherry-natMX6; amp::GEM-PGAL1-FlucSM-HA-GFP11-kanMX6; Δreg1::His3MX6	This study
RLY9812	ura3Δ0::GEM-hphMX6; trp1::PGPD-GRX5-HA-GFP1-10-natMX6; HO::PGAL1-FlucSM-HA-GFP11-His3MX6; TOM70-mCherry-Ura3MX6; Δreg1::Leu2; Δhap4::kanMX6	This study
RLY9813	trp1::PGPD-GRX5-HA-GFP1-10-natMX6; amp::GEM-PGAL1-FlucSM-HA-GFP11-kanMX6; TOM70-mCherry-Ura3MX6; HO::PGPD-HAP4-hphMX6	This study
RLY9814	ura3Δ0::GEM-hphMX6; trp1::PGPD-GRX5-HA-GFP1-10-natMX6; HO::PGAL1-FlucSM-HA-GFP11-His3MX6; TOM70-mCherry-Ura3MX6; Δatg1::kanMX6	This study
RLY9815	ura3Δ0::GEM-hphMX6; trp1::PGPD-GRX5-HA-GFP1-10-natMX6; HO::PGAL1-FlucSM-HA-GFP11-His3MX6; TOM70-mCherry-Ura3MX6; Δatg15::kanMX6	This study
RLY9816	ura3Δ0::GEM-hphMX6; trp1::PGPD-GRX5-HA-GFP1-10-natMX6; HO::PGAL1-FlucSM-HA-GFP11-His3MX6; TOM70-mCherry-Ura3MX6; Δmig1::kanMX6	This study
RLY9817	ura3Δ0::GEM-hphMX6; trp1::PGPD-GRX5-HA-GFP1-10-natMX6; HO::PGAL1-FlucSM-HA-GFP11-His3MX6; TOM70-mCherry-Ura3MX6; Δmig2::Leu2	This study
RLY9818	ura3Δ0::GEM-hphMX6; trp1::PGPD-GRX5-HA-GFP1-10-natMX6; HO::PGAL1-FlucSM-HA-GFP11-His3MX6; TOM70-mCherry-Ura3MX6; Δmig1::kanMX6; Δmig2::Leu2	This study
RLY9819	ura3Δ0::GEM-hphMX6; trp1::PGPD-GRX5-HA-GFP1-10-natMX6; HO::PGAL1-FlucSM-HA-GFP11-His3MX6; TOM70-mCherry-Ura3MX6; Δreg1::Leu2; Δcat8::kanMX6	This study
RLY9820	ura3Δ0::GEM-hphMX6; trp1::PGPD-GRX5-HA-GFP1-10-natMX6; HO::PGAL1-FlucSM-HA-GFP11-His3MX6; TOM70-mCherry-Ura3MX6; Δreg1::Leu2; Δsip4::kanMX6	This study
RLY9821	ura3Δ0::GEM-hphMX6; trp1::PGPD-GRX5-HA-GFP1-10-natMX6; HO::PGAL1-FlucSM-HA-GFP11-His3MX6; TOM70-mCherry-Ura3MX6; Δreg1::Leu2; Δrds2::kanMX6	This study
RLY9822	ura3Δ0::GEM-hphMX6; trp1::PGPD-GRX5-HA-GFP1-10-natMX6; HO::PGAL1-FlucSM-HA-GFP11-His3MX6; TOM70-mCherry-Ura3MX6; Δreg1::Leu2; Δadr1::kanMX6	This study
RLY9823	trp1::PGPD-GRX5-HA-GFP1-10-natMX6; amp::GEM-PGAL1-FlucSM-HA-GFP11-kanMX6; TOM70-mCherry-Ura3MX6; HO::PGPD-tom20cd-hphMX6	This study
RLY9824	trp1::PGPD-GRX5-HA-GFP1-10-natMX6; amp::GEM-PGAL1-FlucSM-HA-GFP11-kanMX6; TOM70-mCherry-Ura3MX6; HO::PGPD-tom22cd-hphMX6	This study
RLY9825	ura3Δ0::GEM-hphMX6; trp1::PGPD-GRX5-HA-GFP1-10-natMX6; HO::PGAL1-FlucSM-HA-GFP11-His3MX6; TOM70-mCherry-Ura3MX6; amp::PGPD-tom70cd-3xFLAG-kanMX6	This study
RLY9826	ura3Δ0::GEM-hphMX6; trp1::PGPD-GRX5-HA-GFP1-10-natMX6; HO::PGAL1-FlucSM-HA-GFP11-His3MX6; TOM70-mCherry-Ura3MX6; amp::PGPD-tom70cd(Δ98-214)-3xFLAG-kanMX6	This study
RLY9827	ura3Δ0::GEM-hphMX6; trp1::PGPD-GRX5-HA-GFP1-10-natMX6; HO::PGAL1-FlucSM-HA-GFP11-His3MX6; TOM70-mCherry-Ura3MX6; amp::PGPD-tom70cd(Δ247-617)-3xFLAG-kanMX6	This study
RLY9828	ura3Δ0::GEM-hphMX6; trp1::PGPD-GRX5-HA-GFP1-10-natMX6; HO::PGAL1-FlucSM-HA-GFP11-His3MX6; trp1::PGPD-mCherry-Fis1TM-kanMX6	This study
RLY9829	ura3Δ0::GEM-hphMX6; trp1::PGPD-GRX5-HA-GFP1-10-natMX6; HO::PGAL1-FlucSM-HA-GFP11-His3MX6; trp1::PGPD-mCherry-Fis1TM-kanMX6; Δtom70::Ura3MX6	This study
RLY9830	ura3Δ0::GEM-hphMX6; trp1::PGPD-GRX5-HA-GFP1-10-natMX6; HO::PGAL1-FlucSM-HA-GFP11-His3MX6; trp1::PGPD-mCherry-Fis1TM-kanMX6; Δtom71::Leu2	This study
RLY9831	ura3Δ0::GEM-hphMX6; trp1::PGPD-GRX5-HA-GFP1-10-natMX6; HO::PGAL1-FlucSM-HA-GFP11-His3MX6; trp1::PGPD-mCherry-Fis1TM-kanMX6; Δtom70::Ura3MX6; Δtom71::Leu2	This study
RLY9832	ura3Δ0::GEM-hphMX6; trp1::PGPD-GRX5-HA-GFP1-10-natMX6; HO::PGAL1-FlucSM-HA-GFP11-His3MX6; TOM70-mCherry-Ura3MX6; amp::PGPD-tom70cd-3xFLAG-kanMX6; Δtom6::Leu2	This study
RLY9833	ura3Δ0::GEM-hphMX6; trp1::PGPD-GRX5-HA-GFP1-10-natMX6; HO::PGAL1-FlucSM-HA-GFP11-His3MX6	This study
RLY9834	ura3Δ0::GEM-hphMX6; trp1::PGPD-GRX5-HA-GFP1-10-natMX6; HO::PGAL1-FlucSM-HA-GFP11-His3MX6; amp::PGPD-tom70cd-3xFLAG-kanMX6	This study
RLY9835	ura3Δ0::PGPD-a-Synuclein-HA-GFP11-His3MX6; GRX5-GFP1-10-natMX6; TOM70-mCherry-Ura3MX6	This study
RLY9836	ura3Δ0::PGPD-a-Synuclein-HA-GFP11-His3MX6; GRX5-GFP1-10-natMX6; TOM70-mCherry-Ura3MX6; Δreg1::Leu2	This study
RLY9837	ura3Δ0::PGPD-a-Synuclein-HA-GFP11-His3MX6; GRX5-GFP1-10-natMX6; TOM70-mCherry-Ura3MX6; trp1::PGPD-tom70cd-3xFLAG-kanMX6	This study
RLY9838	ura3Δ0::PGPD-a-Synuclein-HA-GFP11-His3MX6; GRX5-GFP1-10-natMX6	This study
RLY9839	ura3Δ0::PGPD-a-Synuclein-HA-GFP11-His3MX6; GRX5-GFP1-10-natMX6; trp1::PGPD-tom70cd-3xFLAG-kanMX6	This study
RLY9840	trp1::PGPD-GRX5-HA-GFP1-10-natMX6; TOM70-mCherry-Ura3MX6; amp::GEM-PGAL1-FUSP525L-HA-GFP11-kanMX6	This study
RLY9841	ura3Δ0::GEM-hphMX6; trp1::PGPD-GRX5-HA-GFP1-10-natMX6; HO::PGAL1-FUSP525L-HA-GFP11-His3MX6; TOM70-mCherry-Ura3MX6	This study
RLY9842	ura3Δ0::GEM-hphMX6; trp1::PGPD-GRX5-HA-GFP1-10-natMX6; HO::PGAL1-FUSP525L-HA-GFP11-His3MX6; TOM70-mCherry-Ura3MX6; Δreg1::Leu2	This study
RLY9843	ura3Δ0::GEM-hphMX6; trp1::PGPD-GRX5-HA-GFP1-10-natMX6; HO::PGAL1-FUSP525L-HA-GFP11-His3MX6; TOM70-mCherry-Ura3MX6; amp::PGPD-tom70cd-3xFLAG-kanMX6	This study
RLY9844	trp1::PGPD-GRX5-HA-GFP1-10-natMX6; amp::GEM-PGAL1-FUSP525L-HA-GFP11-kanMX6	This study
RLY9845	trp1::PGPD-GRX5-HA-GFP1-10-natMX6; amp::GEM-PGAL1-FUSP525L-HA-GFP11-kanMX6; trp1::PGPD-tom70cd-3xFLAG-kanMX6	This study
RLY9846	ura3Δ0::GEM-hphMX6; trp1::PGPD-GRX5-HA-GFP1-10-natMX6; HO::PGAL1-FlucSM-HA-GFP11-His3MX6; TOM70-mCherry-Ura3MX6; Δpdr5::kanMX6	This study
RLY9847	ura3Δ0::GEM-hphMX6; trp1::PGPD-GRX5-HA-GFP1-10-natMX6; HO::PGAL1-FlucSM-HA-GFP11-His3MX6; TOM70-mCherry-Ura3MX6; Δhap4::kanMX6	This study
Plasmid ID	Construct	Vector type	Source
RLB918	TRP1::PGPD-MTS-mCherry-GFP1-10-natMX6	Yeast expression	Ruan, L. et al., 2017.
RLB919	TRP1::PGPD-Grx5-HA-GFP1-10-natMX6	Yeast expression	Ruan, L. et al., 2017.
pJW1663	GEM-PGAL1-GFP-kanMX6	Yeast expression	Costa, E.A. et al. 2018.
RLB1050	TRP1::PGPD-mCherry-Fis1TM-KanMX6	Yeast expression	Ruan, L. et al., 2017.
RLB1051	GEM-PGAL1-FlucSM-HA-GFP11-KanMX6	Yeast expression	This study
RLB1052	GEM-PGAL1-FlucWT-HA-GFP11-KanMX6	Yeast expression	This study
RLB1053	GEM-PGAL1-FlucDM-HA-GFP11-KanMX6	Yeast expression	This study
RLB1054	GEM-PGAL1-FUSP525L-HA-GFP11-KanMX6	Yeast expression	This study
RLB1055	pRS316-PCUP1-PIM1-Ura3	Yeast expression	Nitika et al. 2022
RLB1056	pRS316-PCUP1-pim1S974D-Ura3	Yeast expression	Nitika et al. 2022
RLB1057	pRS313-HO(homology)-PGAL1-FlucSM-HA-GFP11-His3MX6-HO(homology)	Yeast expression	This study
RLB1058	pRS313-HO(homology)-PGAL1-FUSP525L-HA-GFP11-His3MX6-HO(homology)	Yeast expression	This study
RLB1059	pRS316-HO(homology)-PGPD-HAP4-hphMX6-HO(homology)	Yeast expression	This study
RLB1060	TRP1::PGPD-tom70cd-3xFLAG-KanMX6	Yeast expression	This study
RLB1061	TRP1::PGPD-tom70cd(Δ98-214)-3xFLAG-KanMX6	Yeast expression	This study
RLB1062	TRP1::PGPD-tom70cd(Δ247-617)-3xFLAG-KanMX6	Yeast expression	This study
RLB1063	pRS316-HO(homology)-PGPD-tom20cd-hphMX6-HO(homology)	Yeast expression	This study
RLB1064	pRS316-HO(homology)-PGPD-tom22cd-hphMX6-HO(homology)	Yeast expression	This study
RLB1065	PGPD-a-Synuclein-HA-GFP11-His3MX6	Yeast expression	This study
RLB1066	PCMV-FUSP525L-HA-GFP11	Mammalian expression	Ruan, L. et al., 2017.
RLB912	PCMV-MTS-mCherry-GFP1-10	Mammalian expression	Ruan, L. et al., 2017.
RLB914	PCMV-FlucDM-HA-GFP11	Mammalian expression	Ruan, L. et al., 2017.
RLB916	PCMV-GST-HA-GFP11	Mammalian expression	Ruan, L. et al., 2017.
